# Single Cell Cytometry of Mouse Brain Tissue

**DOI:** 10.64898/2026.09.22.753505

**Authors:** Caroline E. Roe, Chiara Miller, Nidia Calero, Jonathan M. Irish, Andra L. Dingman

## Abstract

Suspension mass cytometry can measure 50 or more markers per cell and is not impacted by cellular autofluorescence, making it an appealing platform for comprehensive phenotyping of single cells in tissue with high innate fluorescence, such as brain. However, this organ is challenging to reduce to a single cell suspension: it is a deeply interconnected tissue rich in extracellular material and contains a wide variety of cell types including neurons, their supporting glia, and hematopoietic cells from peripheral circulation, any or all of which may have competing requirements for survival through the dissociation process.

This study compares approaches for producing single-cell preparations from white and gray matter–enriched regions of adult mouse brain, testing simple mechanical dissociation, Accutase, and three gentle enzymes plus DNase: papain, collagenase II, and collagenase plus dispase, all with or without Percoll gradient centrifugation to separate intact cells from debris. Live cells were counted by hemocytometer and Trypan blue exclusion to assess yield and compare across enzyme conditions. Mass cytometry was used to assess cellular composition after representative dissociation, debris removal, and viable cryopreservation. Key proteins measured included βIII-tubulin for neurons, glial fibrillary acidic protein (GFAP) for astrocytes, oligodendrocyte transcription factor (OLIG2) for oligodendrocytes, CD31 for endothelial cells, CD24 for ependymal cells, purinergic receptor P2Y12 (P2RY12) for microglia, and CD45 for leukocytes.

Mechanical disaggregation paired with enzymatic dissociation by papain, Collagenase/Disapse, or Collagenase II plus DNase produced approximately 400,000 live cells per 100 grams of tissue. Cell yield was not significantly different between conditions and yields were similar between white and grey matter. Addition of Percoll gradient centrifugation substantially reduced the number of viable cells recovered (average decrease of 88%) and resulted in viable cell numbers that were insufficient for robust analysis of less common cell subsets. In addition to neurons, mass cytometry identified six major populations of non-neuronal cells: oligodendrocytes, astrocytes, endothelial cells, ependymal cells, microglia, and leukocytes. The relative abundance of these six populations was generally unchanged by cryopreservation in both grey matter (*r* = 0.95), and white matter (*r* = 0.90), though loss of oligodendrocytes did occur in both tissues. Proliferation, as measured by Ki67 positivity, was non-existent; consistent with this, levels of phosphorylated STAT1 (p-STAT1) and p-STAT3 proteins were low in all cell populations and unchanged by cryopreservation. A modest increase in p-S6(S235/236) after cryopreservation was consistently observed only in microglia.

Together, these results establish standardized procedures for generating viable single cell suspensions for cytometry that preserve the cellular diversity of the adult murine brain with minimal perturbation of intracellular signaling cascades.
