## Supplemental Table 1 for "Single Cell Cytometry of Mouse Brain Tissue"

### Sheet: 2026 Roe et al. counts
Single Cell Cytometry of Mouse Brain Tissue
Roe et al. Supplemental Table 1
Event counts per population, by tissue type and condition
Tissue	Condition	Neurons	Oligodendrocytes	Astrocytes	Ependymal cells	Endothelial cells	Microglia	Leukocytes	Blood macrophages	Monocytes	NK cells	T cells	B cells
grey	ctrl	273485	542	1268	1272	181	130	136	21	15	34	0	1
grey	perc	193	0	3	1	3	3	14	0	3	6	1	0
grey	cryo	247303	99	956	881	215	113	69	11	17	7	2	1
white	ctrl	295745	1626	698	2528	287	213	583	52	94	231	4	1
white	perc	331	2	8	1	7	5	10	0	9	1	0	0
white	cryo	209906	363	181	1341	232	89	85	17	15	12	2	0
