## Supplemental Table 2 for "Single Cell Cytometry of Mouse Brain Tissue"

### Sheet: Sheet1
Single Cell Cytometry of Mouse Brain Tissue
Roe et al. Supplemental Table 2
Supplies and Reagents
Item	Manufacturer	Vendor	Product #
40 uM Cell Strainer	Corning	Thermo Fisher Scientific	431750
70 uM Cell Strainer	Corning	Thermo Fisher Scientific	431751
Accutase	STEMCell	Thermo Fisher Scientific	00-4555-56
B-27 Supplement 50X	Gibco	Thermo Fisher Scientific	17504044
Collagenase II	Gibco	Sigma Aldrich	C6885
Collagenase/Dispase	Roche	Sigma Aldrich	10269638001
DMEM/F12	Gibco	Thermo Fisher Scientific	1132003
GlutaMAX Supplement	Gibco	Thermo Fisher Scientific	35050061
Papain	Roche	Sigma Aldrich	10108014001
Percoll PLUS	Cytiva	Thermo Fisher Scientific	45-001-754
Trypan Blue	Corning	Thermo Fisher Scientific	15250-061
